# Antibiotic resistance genes detected in lichens: insights from *Cladonia stellaris*

**DOI:** 10.1101/2025.05.28.656581

**Authors:** Marta Alonso-García, Paul B. L George, Samantha Leclerc, Marc Veillette, Caroline Duchaine, Juan Carlos Villarreal

## Abstract

**Background and Aims:** Antibiotics are natural compounds produced by microorganisms that have long existed in ecosystems. However, the widespread clinical and agricultural use of antibiotics has intensified selective pressures on bacteria, leading to the proliferation of antibiotic resistance genes (ARGs). The increasing prevalence of these genetic elements now poses a major global health threat. While ARGs are well documented in anthropogenically influenced environments, their distribution and origins in remote ecosystems, such as the boreal forests, remain poorly understood. Here, we investigate the occurrence, diversity, and potential origins of ARGs in the boreal lichen *Cladonia stellaris*.

**Methods:** We conducted the first targeted assessment of ARGs in lichens by analyzing 42 *C. stellaris* samples from northern and southern lichen woodlands (LWs) in eastern Canada. Using high-throughput quantitative PCR, we screened for 33 ARGs and three mobile genetic elements (MGEs), quantifying their relative abundance. Bacterial community composition was characterized via 16S rRNA gene sequencing. Statistical analyses evaluated geographical patterns, ARGs-taxa association, and the influence of latitude on ARG distribution.

**Key Results:** Ten ARGs conferring resistance to four antibiotic classes (aminoglycosides, beta-lactams, quinolones and sulfonamides), along with one MGE, were detected. Three ARGs, *blaCTX-M-1*, *qnrB*, and *qepA*, were highly prevalent, with *qepA* often surpassing 16S rRNA gene abundance. Latitude significantly influenced ARG profiles, whereas bacterial community composition did not. Network analysis identified *Connexibacter*, *Granulicella*, and *Novosphingobium* as potential hosts for *qnrB*, and *Tundrisphaera* and *Terriglobus* for *qepA*. To explain ARGs presence, we explored two hypotheses: bioaerosol dispersal from anthropogenic sources, and endogenous development through co-evolution between lichen-produced antimicrobial compounds and their associated bacterial communities.

**Conclusions:** Our findings demonstrate that *C. stellaris* harbors diverse ARGs in remote boreal ecosystems, highlighting the ecological complexity of ARG persistence and the need to investigate not only ARG presence, but also the processes driving their distribution in natural environments.
