## Supplementary material for "Antibiotic resistance genes detected in lichens: insights from *Cladonia stellaris*": Table Supplementary

### Sheet: TableS1
Voucher	Collector	Collection	Geographic position	Collection sites	Altitude	Latitude	Longitude	Accession	BioProject
Alonso_296	Alonso, M.	296	Kuujjuarapik-Whapmagoostui	Site01	0-300	55.3807	-77.5999	SAMN13450524	PRJNA593044
Alonso_299	Alonso, M.	299	Kuujjuarapik-Whapmagoostui	Site01	0-300	55.3756	-77.6105	SAMN13450525	PRJNA593044
Alonso_301	Alonso, M.	301	Kuujjuarapik-Whapmagoostui	Site02	0-300	55.3572	-77.635	SAMN13450526	PRJNA593044
Alonso_303	Alonso, M.	303	Kuujjuarapik-Whapmagoostui	Site02	0-300	55.3589	-77.6305	SAMN13450527	PRJNA593044
Alonso_305	Alonso, M.	305	Kuujjuarapik-Whapmagoostui	Site02	0-300	55.3586	-77.6393	SAMN13450528	PRJNA593044
Alonso_309	Alonso, M.	309	Kuujjuarapik-Whapmagoostui	Site03	0-300	55.3396	-77.6591	SAMN13450529	PRJNA593044
Alonso_312	Alonso, M.	312	Kuujjuarapik-Whapmagoostui	Site03	0-300	55.3441	-77.6658	SAMN13450530	PRJNA593044
Alonso_315	Alonso, M.	315	Kuujjuarapik-Whapmagoostui	Site03	0-300	55.3426	-77.6697	SAMN13450531	PRJNA593044
Alonso_317	Alonso, M.	317	Kuujjuarapik-Whapmagoostui	Site04	0-300	55.3094	-77.7404	SAMN13450532	PRJNA593044
Alonso_321	Alonso, M.	321	Kuujjuarapik-Whapmagoostui	Site04	0-300	55.3105	-77.7376	SAMN13450533	PRJNA593044
Alonso_323	Alonso, M.	323	Kuujjuarapik-Whapmagoostui	Site05	0-300	55.3029	-77.6894	SAMN13450534	PRJNA593044
Alonso_326	Alonso, M.	326	Kuujjuarapik-Whapmagoostui	Site05	0-300	55.3023	-77.6918	SAMN13450535	PRJNA593044
Alonso_328	Alonso, M.	328	Kuujjuarapik-Whapmagoostui	Site05	0-300	55.2998	-77.6962	SAMN13450536	PRJNA593044
Alonso_331	Alonso, M.	331	Kuujjuarapik-Whapmagoostui	Site05	0-300	55.293	-77.7002	SAMN13450537	PRJNA593044
Alonso_340	Alonso, M.	340	Kuujjuarapik-Whapmagoostui	Site06	0-300	55.2453	-77.7451	SAMN13450538	PRJNA593044
Alonso_344	Alonso, M.	344	Kuujjuarapik-Whapmagoostui	Site06	0-300	55.2329	-77.7323	SAMN13450539	PRJNA593044
Alonso_349	Alonso, M.	349	Kuujjuarapik-Whapmagoostui	Site06	0-300	55.2586	-77.7444	SAMN13450540	PRJNA593044
Alonso_354	Alonso, M.	354	Kuujjuarapik-Whapmagoostui	Site07	0-300	55.2854	-77.697	SAMN13450541	PRJNA593044
Alonso_426	Alonso, M.	426	PNGJ	Site17B	700-1000	47.6864	-70.7593	SAMN13450558	PRJNA593044
Alonso_428	Alonso, M.	428	PNGJ	Site17D	700-1000	47.6697	-70.7925	SAMN13450560	PRJNA593044
Alonso_429	Alonso, M.	429	PNGJ	Site17E	700-1000	47.6765	-70.8052	SAMN13450561	PRJNA593044
Alonso_430	Alonso, M.	430	PNGJ	Site17F	700-1000	47.682	-70.8057	SAMN13450562	PRJNA593044
Alonso_503	Alonso, M.	503	PNGJ	Site17D	700-1000	47.6683	-70.7856	SAMN13450589	PRJNA593044
Alonso_513	Alonso, M.	513	PNGJ	Site17D	700-1000	47.6682	-70.7874	SAMN13450596	PRJNA593044
Alonso_528	Alonso, M.	528	PNGJ	Site17D	700-1000	47.6689	-70.7907	SAMN13450601	PRJNA593044
Alonso_533	Alonso, M.	533	PNGJ	Site17D	700-1000	47.6688	-70.7915	SAMN13450602	PRJNA593044
Alonso_538	Alonso, M.	538	PNGJ	Site17D	700-1000	47.6695	-70.7921	SAMN13450603	PRJNA593044
Alonso_543	Alonso, M.	543	PNGJ	Site17D	700-1000	47.6689	-70.7935	SAMN13450604	PRJNA593044
Alonso_554	Alonso, M.	554	PNGJ	Site17E	700-1000	47.6764	-70.8051	SAMN13450609	PRJNA593044
Alonso_555	Alonso, M.	555	PNGJ	Site17E	700-1000	47.6764	-70.8054	SAMN13450610	PRJNA593044
Alonso_560	Alonso, M.	560	PNGJ	Site17E	700-1000	47.6765	-70.8059	SAMN13450611	PRJNA593044
Alonso_565	Alonso, M.	565	PNGJ	Site17E	700-1000	47.6763	-70.8063	SAMN13450612	PRJNA593044
Alonso_570	Alonso, M.	570	PNGJ	Site17E	700-1000	47.6761	-70.8068	SAMN13450613	PRJNA593044
Alonso_575	Alonso, M.	575	PNGJ	Site17E	700-1000	47.6756	-70.8067	SAMN13450614	PRJNA593044
Alonso_580	Alonso, M.	580	PNGJ	Site17E	700-1000	47.6753	-70.8064	SAMN13450615	PRJNA593044
Alonso_585	Alonso, M.	585	PNGJ	Site17E	700-1000	47.6757	-70.8059	SAMN13450616	PRJNA593044
Alonso_595	Alonso, M.	595	PNGJ	Site17E	700-1000	47.6762	-70.8052	SAMN13450618	PRJNA593044
Alonso_612	Alonso, M.	612	PNGJ	Site17F	700-1000	47.6862	-70.8028	SAMN13450624	PRJNA593044
Alonso_613	Alonso, M.	613	PNGJ	Site17F	700-1000	47.6838	-70.8048	SAMN13450625	PRJNA593044
Alonso_628	Alonso, M.	628	PNGJ	Site17F	700-1000	47.682	-70.8057	SAMN13450628	PRJNA593044
Alonso_668	Alonso, M.	668	PNGJ	Site17B	700-1000	47.6874	-70.7597	SAMN13450641	PRJNA593044
Alonso_702	Alonso, M.	702	PNGJ	Site17A	700-1000	47.7052	-70.7131	SAMN13450644	PRJNA593044

### Sheet: TableS2
Bacteria genera	ASV Number
1174-901-12	15
Acidiphilium	11
Acidipila-Silvibacterium	10
Acidisoma	3
Acidocella	4
Amnibacterium	1
Aquisphaera	1
Bdellovibrio	2
Bryocella	13
Candidatus	1
Conexibacter	1
Edaphobacter	1
Endobacter	20
Finniella	1
Granulicella	41
Jatrophihabitans	1
LD29	33
Methylobacterium-Methylorubrum	2
Methylocella	9
Methylorosula	1
Novosphingobium	1
Pajaroellobacter	1
Polymorphobacter	1
Sphingomonas	3
Terriglobus	2
Tundrisphaera	65
Unclassified	238

### Sheet: TableS3
Samples	Lichen woodland	sul1	sul2	blaCTX-M-1	blaMOX/CMY	blaTEM	blaVIM	aac(6')-Ib	aac(3')	qnrB	qepA	int1-a-marko			% of samples with ARG
Alonso_296	Kuujjuarapik-Whapmagoostui	NA	NA	0.0390295	NA	NA	NA	NA	NA	1.30429	NA	0.000172788			Gene	Nb. of NA	% of presence
Alonso_299	Kuujjuarapik-Whapmagoostui	NA	NA	0.0205006	NA	NA	NA	NA	NA	0.205452	3.68098	NA			blaCTX-M-1	35	83.3333
Alonso_301	Kuujjuarapik-Whapmagoostui	NA	NA	0.0129059	NA	NA	NA	NA	NA	0.0886417	2.11898	NA			qnrB	34	80.9524
Alonso_303	Kuujjuarapik-Whapmagoostui	NA	NA	NA	NA	NA	NA	NA	NA	0.238574	NA	NA			qepA	24	57.1429
Alonso_305	Kuujjuarapik-Whapmagoostui	NA	NA	0.0161186	NA	NA	NA	NA	NA	0.548138	2.58481	NA			sul2	18	42.8571
Alonso_309	Kuujjuarapik-Whapmagoostui	NA	NA	0.0213198	NA	NA	NA	NA	NA	0.195046	2.41796	NA
Alonso_312	Kuujjuarapik-Whapmagoostui	NA	0.00113286	0.024175	NA	NA	NA	NA	NA	0.0864308	1.71006	NA
Alonso_315	Kuujjuarapik-Whapmagoostui	NA	NA	0.00548725	NA	NA	NA	NA	NA	NA	1.61099	4.75139e-05
Alonso_317	Kuujjuarapik-Whapmagoostui	NA	0.00103964	0.00833391	NA	NA	NA	NA	NA	0.105108	1.66561	NA
Alonso_321	Kuujjuarapik-Whapmagoostui	NA	0.00230912	NA	NA	NA	NA	NA	NA	0.307935	NA	NA
Alonso_323	Kuujjuarapik-Whapmagoostui	NA	0.00138131	0.0338216	NA	NA	NA	NA	NA	NA	1.80195	NA
Alonso_326	Kuujjuarapik-Whapmagoostui	NA	0.00224281	0.0109395	NA	NA	NA	NA	NA	NA	0.92567	NA
Alonso_328	Kuujjuarapik-Whapmagoostui	NA	NA	0.0310606	NA	NA	NA	NA	NA	0.13716	3.75406	NA
Alonso_331	Kuujjuarapik-Whapmagoostui	NA	NA	0.0349402	NA	NA	NA	NA	NA	0.0155472	1.30999	NA
Alonso_340	Kuujjuarapik-Whapmagoostui	NA	NA	0.00986278	NA	NA	NA	NA	NA	0.0294565	0.974673	NA
Alonso_344	Kuujjuarapik-Whapmagoostui	NA	NA	0.0245057	NA	NA	NA	NA	NA	0.180404	1.10248	NA
Alonso_349	Kuujjuarapik-Whapmagoostui	NA	NA	0.0450044	NA	NA	NA	0.000673521	NA	0.0319108	1.03392	NA
Alonso_354	Kuujjuarapik-Whapmagoostui	NA	NA	0.00694534	NA	NA	NA	NA	NA	NA	NA	NA
Alonso_426	PNGJ	NA	0.000435228	0.0141397	NA	NA	0.00156742	0.00174071	NA	0.192881	2.5536	NA
Alonso_428	PNGJ	NA	0.0051554	0.0176499	NA	NA	NA	NA	NA	0.296886	NA	5.83192e-05
Alonso_429	PNGJ	NA	NA	0.0193663	NA	NA	NA	NA	NA	0.111389	1.19675	NA
Alonso_430	PNGJ	0.000405672	NA	0.0514185	NA	NA	NA	NA	NA	0.463959	1.42043	NA
Alonso_503	PNGJ	NA	NA	NA	0.000379248	NA	NA	NA	NA	0.00746025	1.39022	NA
Alonso_513	PNGJ	NA	NA	NA	NA	NA	NA	NA	NA	0.790644	NA	NA
Alonso_528	PNGJ	0.000151853	NA	0.0117105	NA	NA	NA	NA	NA	0.490135	NA	0.000158578
Alonso_533	PNGJ	2.94648e-05	0.000351141	0.0211861	NA	NA	NA	NA	NA	0.453939	NA	NA
Alonso_538	PNGJ	NA	0.00332784	0.0725128	NA	NA	NA	NA	NA	0.415036	7.58853	NA
Alonso_543	PNGJ	NA	0.000631474	0.0116974	NA	NA	NA	NA	NA	0.321665	5.20551	0.000227005
Alonso_554	PNGJ	NA	0.00216243	NA	NA	NA	NA	NA	NA	0.445488	NA	0.00015097
Alonso_555	PNGJ	NA	NA	0.0169452	NA	NA	0.00116607	NA	NA	1.23534	NA	NA
Alonso_560	PNGJ	NA	NA	0.0158794	NA	NA	NA	NA	NA	0.467092	NA	NA
Alonso_565	PNGJ	NA	NA	NA	NA	NA	NA	NA	NA	0.164099	NA	NA
Alonso_570	PNGJ	NA	0.00240057	0.0642113	NA	NA	NA	NA	NA	0.426179	NA	NA
Alonso_575	PNGJ	NA	NA	0.0109079	0.000796549	NA	0.00105534	NA	NA	0.18172	0.997791	NA
Alonso_580	PNGJ	NA	0.00414202	0.0152984	NA	NA	0.00184888	NA	NA	0.71742	NA	NA
Alonso_585	PNGJ	NA	0.00149829	0.0287077	NA	NA	NA	0.0185869	NA	1.20563	NA	0.000297891
Alonso_595	PNGJ	NA	0.00229963	NA	NA	NA	NA	NA	NA	1.55517	NA	0.000138291
Alonso_612	PNGJ	NA	NA	1.34723	NA	NA	NA	NA	NA	NA	NA	0.00328621
Alonso_613	PNGJ	NA	0.000494833	0.0201943	NA	NA	NA	NA	0.232498	NA	3.82259	NA
Alonso_628	PNGJ	NA	NA	0.0885318	NA	0.000693854	NA	NA	NA	NA	NA	NA
Alonso_668	PNGJ	NA	NA	0.0452045	NA	NA	NA	NA	NA	0.691097	NA	NA
Alonso_702	PNGJ	NA	NA	0.524331	NA	NA	NA	NA	0.381843	NA	8.68551	NA

### Sheet: TableS4
Name in the analysis	Type	ARG family	Bacteria phylum	Bacteria class	Bacteria order	Bacteria family	Bacteria genus	Degree	ClosenessCentrality	BetweennessCentrality	ClusteringCoefficient	AverageShortestPathLength	Eccentricity	NeighborhoodConnectivity	NumberOfDirectedEdges	NumberOfUndirectedEdges	PartnerOfMultiEdgedNodePairs	Stress	Radiality	TopologicalCoefficient	Selected	SelfLoops	IsSingleNode
Conexibacter	Bacterial genus	Not Applicable	Actinobacteriota	Thermoleophilia	Solirubrobacterales	Solirubrobacteraceae	Conexibacter	20	0.673913	0.218579	0.515789	1.48387	3	11.7	0	20	0	464	0.975806	0.464	false	0	false
SM2D12_Unclassified	Bacterial genus	Not Applicable	Proteobacteria	Alphaproteobacteria	Rickettsiales	SM2D12	Unclassified	19	0.659574	0.0531698	0.625731	1.51613	3	12.8947	0	19	0	266	0.974194	0.477583	false	0	false
Candidatus Finniella	Bacterial genus	Not Applicable	Proteobacteria	Alphaproteobacteria	Paracaedibacterales	Paracaedibacteraceae	Candidatus Finniella	18	0.673913	0.138926	0.601307	1.48387	3	12.8333	0	18	0	428	0.975806	0.442529	false	0	false
Jatrophihabitans	Bacterial genus	Not Applicable	Actinobacteriota	Actinobacteria	Frankiales	Frankiaceae	Jatrophihabitans	18	0.632653	0.0513438	0.640523	1.58065	3	13	0	18	0	210	0.970968	0.5	false	0	false
Methylobacterium-Methylorubrum	Bacterial genus	Not Applicable	Proteobacteria	Alphaproteobacteria	Rhizobiales	Beijerinckiaceae	Methylobacterium-Methylorubrum	17	0.632653	0.0639425	0.610294	1.58065	3	12.9412	0	17	0	240	0.970968	0.479303	false	0	false
Novosphingobium	Bacterial genus	Not Applicable	Proteobacteria	Alphaproteobacteria	Sphingomonadales	Sphingomonadaceae	Novosphingobium	16	0.607843	0.0270023	0.716667	1.64516	3	13.75	0	16	0	132	0.967742	0.528846	false	0	false
AB1_Unclassified	Bacterial genus	Not Applicable	Proteobacteria	Alphaproteobacteria	Rickettsiales	AB1	Unclassified	14	0.596154	0.0217639	0.758242	1.67742	3	14.3571	0	14	0	116	0.966129	0.531746	false	0	false
Bdellovibrio	Bacterial genus	Not Applicable	Bdellovibrionota	Bdellovibrionia	Bdellovibrionales	Bdellovibrionaceae	Bdellovibrio	14	0.584906	0.0133246	0.747253	1.70968	3	14.4286	0	14	0	92	0.964516	0.554945	false	0	false
Edaphobacter	Bacterial genus	Not Applicable	Acidobacteriota	Acidobacteriae	Acidobacteriales	Acidobacteriaceae (Subgroup 1)	Edaphobacter	14	0.553571	0.0057232	0.813187	1.80645	4	14.5	0	14	0	46	0.959677	0.604167	false	0	false
Amnibacterium	Bacterial genus	Not Applicable	Actinobacteriota	Actinobacteria	Micrococcales	Microbacteriaceae	Amnibacterium	13	0.584906	0.118428	0.717949	1.70968	3	14.3846	0	13	0	378	0.964516	0.550296	false	0	false
Methylorosula	Bacterial genus	Not Applicable	Proteobacteria	Alphaproteobacteria	Rhizobiales	Beijerinckiaceae	Methylorosula	13	0.563636	0.00719529	0.807692	1.77419	3	14.5385	0	13	0	58	0.96129	0.581538	false	0	false
Aquisphaera	Bacterial genus	Not Applicable	Planctomycetota	Planctomycetes	Isosphaerales	Isosphaeraceae	Aquisphaera	13	0.54386	0.00554583	0.782051	1.83871	4	14.4615	0	13	0	40	0.958065	0.602564	false	0	false
Sphingomonas	Bacterial genus	Not Applicable	Proteobacteria	Alphaproteobacteria	Sphingomonadales	Sphingomonadaceae	Sphingomonas	13	0.563636	0.00276828	0.897436	1.77419	3	15.4615	0	13	0	30	0.96129	0.618462	false	0	false
Polymorphobacter	Bacterial genus	Not Applicable	Proteobacteria	Alphaproteobacteria	Sphingomonadales	Sphingomonadaceae	Polymorphobacter	12	0.525424	0.00605502	0.787879	1.90323	4	14.3333	0	12	0	44	0.954839	0.597222	false	0	false
Tundrisphaera	Bacterial genus	Not Applicable	Planctomycetota	Planctomycetes	Isosphaerales	Isosphaeraceae	Tundrisphaera	11	0.553571	0.088584	0.527273	1.80645	4	12.1818	0	11	0	310	0.959677	0.465035	false	0	false
Pajaroellobacter	Bacterial genus	Not Applicable	Myxococcota	Polyangia	Polyangiales	Polyangiaceae	Pajaroellobacter	9	0.508197	0.00211505	0.833333	1.96774	4	15.3333	0	9	0	18	0.951613	0.638889	false	0	false
Diplorickettsiaceae_Unclassified	Bacterial genus	Not Applicable	Proteobacteria	Gammaproteobacteria	Diplorickettsiales	Diplorickettsiaceae	Unclassified	9	0.508197	0.000195503	0.972222	1.96774	4	16.5556	0	9	0	2	0.951613	0.689815	false	0	false
Granulicella	Bacterial genus	Not Applicable	Acidobacteriota	Acidobacteriae	Acidobacteriales	Acidobacteriaceae (Subgroup 1)	Granulicella	8	0.508197	0.0103801	0.607143	1.96774	4	13.875	0	8	0	58	0.951613	0.555	false	0	false
WD2101 soil group_Unclassified	Bacterial genus	Not Applicable	Planctomycetota	Phycisphaerae	Tepidisphaerales	WD2101 soil group	Unclassified	7	0.469697	0.000391007	0.904762	2.12903	4	15.7143	0	7	0	4	0.943548	0.68323	false	0	false
Unclassified_Genus	Bacterial genus	Not Applicable	Unclassified	Unclassified	Unclassified	Unclassified	Unclassified	6	0.476923	0.0598843	0.666667	2.09677	4	13.5	0	6	0	198	0.945161	0.57971	false	0	false
Acidobacteriaceae (Subgroup 1)_Unclassified	Bacterial genus	Not Applicable	Acidobacteriota	Acidobacteriae	Acidobacteriales	Acidobacteriaceae (Subgroup 1)	Unclassified	4	0.449275	0.0902988	0.333333	2.22581	4	8.75	0	4	0	240	0.93871	0.397727	false	0	false
qnrB	ARG	Quinolone resistance	Not Applicable	Not Applicable	Not Applicable	Not Applicable	Not Applicable	4	0.455882	0.0234416	0.333333	2.19355	4	11.75	0	4	0	66	0.940323	0.522727	false	0	false
qepA	ARG	Quinolone resistance	Not Applicable	Not Applicable	Not Applicable	Not Applicable	Not Applicable	3	0.407895	0.0223581	0	2.45161	4	6	0	3	0	74	0.927419	0.384615	false	0	false
Terriglobus	Bacterial genus	Not Applicable	Acidobacteriota	Acidobacteriae	Acidobacteriales	Acidobacteriaceae (Subgroup 1)	Terriglobus	3	0.333333	0.00696365	0.333333	3	5	3.33333	0	3	0	12	0.9	0.5	false	0	false
1174-901-12	Bacterial genus	Not Applicable	Proteobacteria	Alphaproteobacteria	Rhizobiales	Beijerinckiaceae	1174-901-12	3	0.333333	0.00606759	0.333333	3	5	3	0	3	0	10	0.9	0.444444	false	0	false
Acetobacteraceae_Unclassified	Bacterial genus	Not Applicable	Proteobacteria	Alphaproteobacteria	Acetobacterales	Acetobacteraceae	Unclassified	2	0.430556	0.0633163	0	2.32258	4	11	0	2	0	104	0.933871	0.5	false	0	false
Beijerinckiaceae_Unclassified	Bacterial genus	Not Applicable	Proteobacteria	Alphaproteobacteria	Rhizobiales	Beijerinckiaceae	Unclassified	2	0.392405	0.0571138	0	2.54839	4	7.5	0	2	0	170	0.922581	0.5	false	0	false
Chthoniobacteraceae_Unclassified	Bacterial genus	Not Applicable	Verrucomicrobiota	Verrucomicrobiae	Chthoniobacterales	Chthoniobacteraceae	Unclassified	2	0.316327	0.00764131	0	3.16129	5	2	0	2	0	22	0.891935	0.5	false	0	false
Acidipila-Silvibacterium	Bacterial genus	Not Applicable	Acidobacteriota	Acidobacteriae	Acidobacteriales	Acidobacteriaceae (Subgroup 1)	Acidipila-Silvibacterium	2	0.344444	0.00573688	0	2.90323	5	4.5	0	2	0	18	0.904839	0.5	false	0	false
LD29	Bacterial genus	Not Applicable	Verrucomicrobiota	Verrucomicrobiae	Chthoniobacterales	Chthoniobacteraceae	LD29	2	0.295238	0.00454002	0	3.3871	5	2	0	2	0	8	0.880645	0.5	false	0	false
Acidocella	Bacterial genus	Not Applicable	Proteobacteria	Alphaproteobacteria	Acetobacterales	Acetobacteraceae	Acidocella	2	0.413333	0	1	2.41935	4	17.5	0	2	0	0	0.929032	0.875	false	0	false
Acidiphilium	Bacterial genus	Not Applicable	Proteobacteria	Alphaproteobacteria	Acetobacterales	Acetobacteraceae	Acidiphilium	1	0.407895	0	0	2.45161	4	20	0	1	0	0	0.927419	0	false	0	false
